# Deciphering the molecular landscape of human peripheral nerves: implications for diabetic peripheral neuropathy

**DOI:** 10.1101/2024.06.15.599167

**Authors:** Diana Tavares Ferreira, Breanna Q Shen, Juliet M Mwirigi, Stephanie Shiers, Ishwarya Sankaranarayanan, Miriam Kotamarti, Nikhil N Inturi, Khadijah Mazhar, Eroboghene E Ubogu, Geneva Thomas, Trapper Lalli, Dane Wukich, Theodore J Price

**Author notes:** Corresponding authors. Diana Tavares Ferreira PhD University of Texas at Dallas 800 W Campbell Rd Richardson, TX 75080 Theodore J Price PhD University of Texas at Dallas 800 W Campbell Rd Richardson, TX 75080.

## Abstract

Diabetic peripheral neuropathy (DPN) is a prevalent complication of diabetes mellitus that is caused by metabolic toxicity to peripheral axons. We aimed to gain deep mechanistic insight into the disease process using bulk and spatial RNA sequencing on tibial and sural nerves recovered from lower leg amputations in a mostly diabetic population. First, our approach comparing mixed sensory and motor tibial and purely sensory sural nerves shows key pathway differences in affected nerves, with distinct immunological features observed in sural nerves. Second, spatial transcriptomics analysis of sural nerves reveals substantial shifts in endothelial and immune cell types associated with severe axonal loss. We also find clear evidence of neuronal gene transcript changes, like *PRPH,* in nerves with axonal loss suggesting perturbed RNA transport into distal sensory axons. This motivated further investigation into neuronal mRNA localization in peripheral nerve axons generating clear evidence of robust localization of mRNAs such as *SCN9A* and *TRPV1* in human sensory axons. Our work gives new insight into the altered cellular and transcriptomic profiles in human nerves in DPN and highlights the importance of sensory axon mRNA transport as an unappreciated potential contributor to peripheral nerve degeneration.
