## Supplementary material for "Deciphering the molecular landscape of human peripheral nerves: implications for diabetic peripheral neuropathy": Suppl. Files: Suppl_file_S1_patient_information.xlsx

### Sheet: Sheet1
Patient #	Age	Sex	Diabetes/control	Surgery Procedure	Related medical history	Specimen Collected	Sural nerve morphology assessment (Toluidine blue)	Bulk RNA-seq Nextseq500	Bulk RNA-seq Novaseq	Visium	RNAscope (see table S1)
1	55	M	type II	Re-amputation below knee, left	Charcot's joint of left foot	yes =T	NA	Not performed	NA	Not performed
2	67	F	type II	Below knee amputation, right	right foot osteomyelitis	yes =T	NA	T2	NA	Not performed
3	41	M	type I	Amputation above knee, left	nonhealing left below knee amputation; severe peripheral artery disease (PAD) left lower extremity; chronic osteomyelitis left tibia;left bka stump infection	yes =T	NA	T3	NA	Not performed
4	61	M	type II	Amputation above knee, right	Osteomyelitis right foot; gangrene right foot wound; severe peripheral artery disease right lower extremity	yes =T	NA	T4	NA	Not performed
5	52	F	control	Amputation below knee, left	ESRD, neuropathy,nonhealing left transmetatarsal amputation (TMA) wound	yes =T	NA	T5	NA	Not performed
6	56	M	type II	Amputation below knee, left	left diabetic foot infection with septic arthritis of sesamoid metatarsal joint; severe PAD left lower extremity; diabetic neuropathy; diabetic ulcer of left foot with necrosis of bone	yes =T	NA	T6	NA	Not performed
7	33	F	type II	Left transtibial amputation	Athrerosclerotic peripheral vascular disease with gangrene left foot; critical limb ischemia	yes =T	NA	T7	NA	Not performed
8	75	M	type II	Amputation below knee, right	critical limb ischemia with atherosclerosis and gangrene right foot; PAD	yes =T & S	Moderate Axonal Loss	T8, S8	S8	sural8
9						no	NA
10	62	F	type II	Amputation below knee, right	atherosclerosis right lower extremity with critical limb ischemia and gangrene right hallux and foot; PAD	yes = T & S	Mild-Moderate Axonal Loss	T10	S10	Not performed
11	80	M	type II	Amputation below knee, right	wet gangrene right leg s/p ankle disarticulation	yes = T & S	Severe Axonal Loss	T11, S11	S11	sural11
12	61	M	type II	Amputation below knee, right	Chronic otesomyelitis right foot; ESRD; recurrent diabetic foot infection	yes = T & S	Severe Axonal Loss	T12, S12	S12	sural12
13	61	F	type II	Amputation below knee, right	nonhealing wound right foot, peripheral neuropathy	yes = T & S	Severe Axonal Loss	T13, S13	S13	Not performed
14	50	M	type II	Below knee amputation, left	nonhealing wound left lower leg, prior TMA	yes = T & S	Severe Axonal Loss	T14, S14	S14	sural14
15						no	NA	NA	NA
16						no	NA	NA	NA
17	57	M	type II	Below knee amputation, left	nonhealing left wound; gangrene of left lower extermity; peripheral neuropathy	yes = T	NA	NA	NA
18	52	M	type II	Below knee amputation, right	right foot gangrene; sepsis ; nonhealing wound (s/p trauma- dropped tire on foot)	yes = T & S	Severe Axonal Loss	Not performed	S18	Not performed	yes, P1
19	66	M	type II	Below knee amputation, left	nonhealing wound left foot, ESRD	yes = T & S	Severe Axonal Loss	Not performed	S19	Not performed
20	57	M	type II	Below knee amputation, right	right foot wound; recent TMA	yes = T & S	Moderate Axonal Loss	Not performed	S20	Not performed
21	39	M	type II	Amputation below knee, right	right foot osteomyelitis s/p ankle disarticulation; diabetic neurogenic arthropathy	yes = T & S	Severe Axonal Loss	Not performed	S21	Not performed
22	63	F	type II	Below knee amputation, left	left foot nonhealing ulcer; ESRD; systemic inflammatory response syndrome; severe PAD	yes = T & S	Severe Axonal Loss	Not performed	S22	Not performed
23	51	M	type II	Below knee amputation, right	non healing wound, right lower extremity ischemia; Severe PAD with 3rd right toe gangrene with surrounding cellulitis	yes = T & S	Normal Axonal Density	Not performed	Not performed	Not performed
24	58	M	control	Below knee amputation, left	nonunion of subtalar joint; left leg pain; hx of leg injury with chronic pain & swelling	yes = T & S	Normal Axonal Density	Not performed	Not performed	sural24l, sural24t
25	65	F	type II	Revision, BKA, left	Osteomyelitis of the left foot with Charcot deformity	yes = T & S	Severe Axonal Loss	Not performed	S25	Not performed
26	60	M	control	Amputation below knee, left	osteomyelitis lower left extremity; s/p distal tibial osteotomy for posttraumatic arthritis & recurvatum of distal tibia	yes = T & S	Mild Axonal Loss	Not performed	Not performed	Not performed	yes, P2
27						no	NA	NA	NA	Not performed
28	47	F	type II	Below knee amputation, right	diabetic foot ulcer osteomyelitis; Charcot's joint, right ankle & foot	yes = T & S	Severe Axonal Loss	Not performed	S28	Not performed
29	58	M	type II	Amputation below knee, left	left osteomyelitis, ankle & foot with draining sinus; critical limb ichemia	yes = T	NA	NA	NA	Not performed
30	52	M	type II	Amputation below knee, left	critical limb ischemia with hx of revascularization; wound healing, delayed; acute osteomyelitis of left ankle or foot; diabetic ulcer associated with DM due to underlying conditions	yes = T & S	Severe Axonal Loss	Not performed	S30	Not performed
31	57	M	type II	Below knee amputation, right	diabetic infection of right foot; osteomyelitis right foot	yes = T & S	Severe Axonal Loss	Not performed	S31	Not performed
32	67	M	control	Amputation below knee, left	acute osteomyelitis of left ankle or foot	yes = T & S	Severe Axonal Loss	Not performed		Not performed
33	70	M	type II	Amputation below knee, left	severe left diabetic foot infection with necrosis and non salvageable limb	yes = T & S	Moderate Axonal Loss	Not performed	S33	Not performed
34	50	M	type II	Below knee amputation, right	chronic osteomyelitis of right foot with draining sinus	yes = T & S	Severe Axonal Loss	Not performed	S34	Not performed
