## Supplementary material for "Deciphering the molecular landscape of human peripheral nerves: implications for diabetic peripheral neuropathy": Suppl. Files: Suppl_file_S4_Enrichment_Analysis_EnrichR_data_sural_DEgenes.xlsx

### Sheet: A-Enrichment_Analysis_SURAL_gen
term	p-value	q-value
Regulation Of Cell Population Proliferation (GO:0042127)	6.09212e-08	8.28528e-05
Blood Vessel Morphogenesis (GO:0048514)	6.20261e-07	0.000421777
Cellular Response To Growth Factor Stimulus (GO:0071363)	2.14009e-06	0.000888095
Positive Regulation Of Cell Population Proliferation (GO:0008284)	3.35275e-06	0.000888095
Regulation Of Cell Migration (GO:0030334)	3.66499e-06	0.000888095
Positive Regulation Of Peptidyl-Tyrosine Phosphorylation (GO:0050731)	3.91807e-06	0.000888095
Neutrophil Migration (GO:1990266)	8.00334e-06	0.00137044
Glomerulus Vasculature Development (GO:0072012)	8.06144e-06	0.00137044
Regulation Of Transcription By RNA Polymerase II (GO:0006357)	1.09713e-05	0.00146131
Vasculature Development (GO:0001944)	1.25977e-05	0.00146131
Negative Regulation Of Blood Vessel Endothelial Cell Migration (GO:0043537)	1.33362e-05	0.00146131
Positive Regulation Of Cellular Process (GO:0048522)	1.33979e-05	0.00146131
Positive Regulation Of Protein Phosphorylation (GO:0001934)	1.39684e-05	0.00146131
Inflammatory Response (GO:0006954)	1.51122e-05	0.00146804
Negative Regulation Of Angiogenesis (GO:0016525)	1.66552e-05	0.00151007
Endoderm Formation (GO:0001706)	1.79658e-05	0.00152709
Circulatory System Development (GO:0072359)	3.5821e-05	0.00286568
Positive Regulation Of MAPK Cascade (GO:0043410)	3.89763e-05	0.00294488
Neutrophil Chemotaxis (GO:0030593)	5.06856e-05	0.00362802
Granulocyte Chemotaxis (GO:0071621)	6.42906e-05	0.00437176
Positive Regulation Of Cell Differentiation (GO:0045597)	7.92052e-05	0.00504614
Adenylate Cyclase-Activating G Protein-Coupled Receptor Signaling Pathway (GO:0007189)	8.16288e-05	0.00504614
Negative Regulation Of Blood Vessel Morphogenesis (GO:2000181)	8.68052e-05	0.00513283
Blood Circulation (GO:0008015)	0.000104619	0.00579262
Epithelium Development (GO:0060429)	0.000106482	0.00579262
Cardiac Muscle Tissue Development (GO:0048738)	0.000126396	0.00653589
Vascular Endothelial Growth Factor Receptor Signaling Pathway (GO:0048010)	0.000129757	0.00653589
Regulation Of Angiogenesis (GO:0045765)	0.000143687	0.00697909
Adenylate Cyclase-Modulating G Protein-Coupled Receptor Signaling Pathway (GO:0007188)	0.000157772	0.00739895
Negative Regulation Of Cell Migration Involved In Sprouting Angiogenesis (GO:0090051)	0.000218101	0.00976914
Generation Of Neurons (GO:0048699)	0.000227887	0.00976914
Cellular Response To Chemokine (GO:1990869)	0.000230889	0.00976914
Neuron Differentiation (GO:0030182)	0.000237045	0.00976914
Regulation Of Pathway-Restricted SMAD Protein Phosphorylation (GO:0060393)	0.000270242	0.0106249
Endoderm Development (GO:0007492)	0.000275666	0.0106249
Cellular Response To Vascular Endothelial Growth Factor Stimulus (GO:0035924)	0.000281248	0.0106249
Regulation Of Receptor Internalization (GO:0002090)	0.000352034	0.0129396
Antimicrobial Humoral Immune Response Mediated By Antimicrobial Peptide (GO:0061844)	0.000364013	0.0130278
Negative Regulation Of Endothelial Cell Migration (GO:0010596)	0.000391825	0.0136637
Positive Regulation Of Intracellular Signal Transduction (GO:1902533)	0.000461763	0.0156999
Skeletal System Development (GO:0001501)	0.000529356	0.0171754
Endothelial Cell Migration (GO:0043542)	0.000530416	0.0171754
Positive Regulation Of Transcription By RNA Polymerase II (GO:0045944)	0.000550001	0.0173954
Negative Regulation Of Cellular Process (GO:0048523)	0.000576868	0.0176339
Lymphocyte Migration (GO:0072676)	0.000583475	0.0176339
Positive Regulation Of DNA-templated Transcription (GO:0045893)	0.0006363	0.0188123
Dopaminergic Neuron Differentiation (GO:0071542)	0.000708883	0.0201364
Regulation Of MAPK Cascade (GO:0043408)	0.000710697	0.0201364
Extracellular Matrix Disassembly (GO:0022617)	0.000765174	0.0208127
Bone Development (GO:0060348)	0.000765174	0.0208127
Response To Fibroblast Growth Factor (GO:0071774)	0.000828234	0.020951
Endothelial Cell Development (GO:0001885)	0.000828234	0.020951
Negative Regulation Of Monocyte Chemotaxis (GO:0090027)	0.000862686	0.020951
Cell Junction Disassembly (GO:0150146)	0.000862686	0.020951
Regulation Of Renal Sodium Excretion (GO:0035813)	0.000862686	0.020951
Positive Regulation Of Tau-Protein Kinase Activity (GO:1902949)	0.000862686	0.020951
Cellular Component Disassembly (GO:0022411)	0.000906469	0.021628
Positive Regulation Of Smooth Muscle Cell Proliferation (GO:0048661)	0.000983584	0.0226863
Negative Regulation Of Signal Transduction (GO:0009968)	0.000984186	0.0226863
Positive Regulation Of Receptor Internalization (GO:0002092)	0.00110349	0.0246024
Blood Vessel Endothelial Cell Migration (GO:0043534)	0.00110349	0.0246024
Proteolysis (GO:0006508)	0.0011708	0.0253162
Heart Development (GO:0007507)	0.00119036	0.0253162
Positive Regulation Of Cell Motility (GO:2000147)	0.00119135	0.0253162
Artery Development (GO:0060840)	0.00126028	0.0257205
Response To BMP (GO:0071772)	0.00126028	0.0257205
Cellular Response To Laminar Fluid Shear Stress (GO:0071499)	0.00128603	0.0257205
Forebrain Neuron Development (GO:0021884)	0.00128603	0.0257205
Receptor Internalization (GO:0031623)	0.00133842	0.0263805
Extracellular Matrix Organization (GO:0030198)	0.00140562	0.0266488
Eosinophil Migration (GO:0072677)	0.00143041	0.0266488
Ear Morphogenesis (GO:0042471)	0.00143041	0.0266488
Eosinophil Chemotaxis (GO:0048245)	0.00143041	0.0266488
Regulation Of Endothelial Cell Migration (GO:0010594)	0.0014512	0.0266708
Positive Regulation Of ERK1 And ERK2 Cascade (GO:0070374)	0.00154866	0.0277904
Negative Regulation Of Multicellular Organismal Process (GO:0051241)	0.00157726	0.0277904
Regulation Of Peptidyl-Tyrosine Phosphorylation (GO:0050730)	0.00160369	0.0277904
Negative Regulation Of Signaling Receptor Activity (GO:2000272)	0.0016143	0.0277904
Cardiac Conduction System Development (GO:0003161)	0.0016143	0.0277904
Regulation Of Smooth Muscle Cell Proliferation (GO:0048660)	0.00165716	0.0281717
Positive Regulation Of MAP Kinase Activity (GO:0043406)	0.0016842	0.0282779
Lymphatic Endothelial Cell Differentiation (GO:0060836)	0.00178931	0.0289971
Cardiac Atrium Development (GO:0003230)	0.00178931	0.0289971
Regulation Of Epidermal Growth Factor-Activated Receptor Activity (GO:0007176)	0.00181232	0.0289971
Regulation Of Vasoconstriction (GO:0019229)	0.00181232	0.0289971
Positive Regulation Of Protein Kinase B Signaling (GO:0051897)	0.00185406	0.0293201
Regulation Of Inflammatory Response (GO:0050727)	0.00200375	0.0304303
Regulation Of DNA-templated Transcription (GO:0006355)	0.00201978	0.0304303
Cardiac Muscle Cell Differentiation (GO:0055007)	0.00202485	0.0304303
Chemokine-Mediated Signaling Pathway (GO:0070098)	0.00202513	0.0304303
Positive Regulation Of Transmembrane Receptor Protein Serine/Threonine Kinase Signaling Pathway (GO:0090100)	0.00203614	0.0304303
Negative Regulation Of Apoptotic Process (GO:0043066)	0.00208389	0.0308053
Intracellular Monoatomic Cation Homeostasis (GO:0030003)	0.00217258	0.0317711
Negative Regulation Of Transcription By RNA Polymerase II (GO:0000122)	0.00234251	0.0335893
Regulation Of Urine Volume (GO:0035809)	0.00237101	0.0335893
Synapse Pruning (GO:0098883)	0.00237101	0.0335893
Response To Retinoic Acid (GO:0032526)	0.00244602	0.0342947
Positive Regulation Of Protein Kinase Activity (GO:0045860)	0.00251753	0.0349371
Antimicrobial Humoral Response (GO:0019730)	0.00254814	0.0350048
Regulation Of Cell Migration Involved In Sprouting Angiogenesis (GO:0090049)	0.0027531	0.0371332
Calcium Ion Homeostasis (GO:0055074)	0.00277701	0.0371332
Regulation Of Apoptotic Process (GO:0042981)	0.00278499	0.0371332
Endodermal Cell Differentiation (GO:0035987)	0.00302718	0.0380996
Negative Regulation Of Chemotaxis (GO:0050922)	0.00302718	0.0380996
Regulation Of Receptor Binding (GO:1900120)	0.00302963	0.0380996
Regulation Of Tau-Protein Kinase Activity (GO:1902947)	0.00302963	0.0380996
Response To Laminar Fluid Shear Stress (GO:0034616)	0.00302963	0.0380996
Sequestering Of Extracellular Ligand From Receptor (GO:0035581)	0.00302963	0.0380996
Cytokine-Mediated Signaling Pathway (GO:0019221)	0.00305357	0.0380996
Negative Regulation Of Cell Population Proliferation (GO:0008285)	0.00321375	0.0397336
Cellular Response To BMP Stimulus (GO:0071773)	0.00346099	0.0424049
Vasculogenesis (GO:0001570)	0.00362419	0.0432359
Regulation Of Sprouting Angiogenesis (GO:1903670)	0.00362419	0.0432359
Positive Regulation Of Nitrogen Compound Metabolic Process (GO:0051173)	0.00362419	0.0432359
Cellular Response To UV-A (GO:0071492)	0.00376368	0.0437488
Induction Of Positive Chemotaxis (GO:0050930)	0.00376368	0.0437488
Midbrain Dopaminergic Neuron Differentiation (GO:1904948)	0.00376368	0.0437488
Negative Regulation Of Transmembrane Receptor Protein Serine/Threonine Kinase Signaling Pathway (GO:0090101)	0.00399409	0.0460335
Positive Regulation Of Cell Migration (GO:0030335)	0.00429791	0.049119
Negative Regulation Of Cell Migration (GO:0030336)	0.00447743	0.0501413
Kidney Development (GO:0001822)	0.00449974	0.0501413
Negative Regulation Of Cellular Response To Growth Factor Stimulus (GO:0090288)	0.00449974	0.0501413
Cellular Response To Fluid Shear Stress (GO:0071498)	0.00457171	0.0501413
Negative Regulation Of Leukocyte Chemotaxis (GO:0002689)	0.00457171	0.0501413
Blood Vessel Diameter Maintenance (GO:0097746)	0.00464608	0.0501482
Positive Regulation Of Signaling Receptor Activity (GO:2000273)	0.00464608	0.0501482
Negative Regulation Of Cell Adhesion (GO:0007162)	0.00473003	0.0506522
Negative Regulation Of Endothelial Cell Proliferation (GO:0001937)	0.00502146	0.0526633
Cellular Response To Tumor Necrosis Factor (GO:0071356)	0.00536068	0.0526633
Positive Regulation Of Angiogenesis (GO:0045766)	0.00536068	0.0526633
Positive Regulation Of Protein Tyrosine Kinase Activity (GO:0061098)	0.00541461	0.0526633
Response To Peptide (GO:1901652)	0.00541461	0.0526633
Vascular Process In Circulatory System (GO:0003018)	0.00545227	0.0526633
Endothelium Development (GO:0003158)	0.00545227	0.0526633
Positive Regulation Of Cellular Extravasation (GO:0002693)	0.00545227	0.0526633
Negative Regulation Of Epidermal Growth Factor-Activated Receptor Activity (GO:0007175)	0.00545227	0.0526633
Negative Regulation Of Mononuclear Cell Migration (GO:0071676)	0.00545227	0.0526633
Icosanoid Secretion (GO:0032309)	0.00545227	0.0526633
Regulation Of Tube Diameter (GO:0035296)	0.00545227	0.0526633
Low-Density Lipoprotein Particle Remodeling (GO:0034374)	0.00545227	0.0526633
Regulation Of BMP Signaling Pathway (GO:0030510)	0.00546813	0.0526633
Positive Regulation Of Protein Modification Process (GO:0031401)	0.00549867	0.0526633
Regulation Of Cell Growth (GO:0001558)	0.00576473	0.0548254
Odontogenesis (GO:0042476)	0.00582576	0.055021
Cellular Response To Lipid (GO:0071396)	0.00590132	0.0553504
Receptor-Mediated Endocytosis (GO:0006898)	0.00594921	0.0554173
Positive Regulation Of Endothelial Cell Proliferation (GO:0001938)	0.00600071	0.0555167
Positive Regulation Of Epithelial Cell Proliferation (GO:0050679)	0.00615511	0.0565605
Organonitrogen Compound Catabolic Process (GO:1901565)	0.00627949	0.0569239
Cardiocyte Differentiation (GO:0035051)	0.00640394	0.0569239
Response To UV-A (GO:0070141)	0.00640394	0.0569239
Endothelial Cell Differentiation (GO:0045446)	0.00640394	0.0569239
Substrate-Dependent Cell Migration (GO:0006929)	0.00640394	0.0569239
Positive Regulation Of Nucleic Acid-Templated Transcription (GO:1903508)	0.00657327	0.0580496
Regulation Of Chemokine Production (GO:0032642)	0.00670287	0.0584353
Cellular Response To Retinoic Acid (GO:0071300)	0.00670287	0.0584353
Cellular Response To Interleukin-1 (GO:0071347)	0.0071671	0.0617099
Monocyte Chemotaxis (GO:0002548)	0.00716923	0.0617099
Vascular Endothelial Growth Factor Signaling Pathway (GO:0038084)	0.00742532	0.062336
Mammary Gland Epithelium Development (GO:0061180)	0.00742532	0.062336
Odontogenesis Of Dentin-Containing Tooth (GO:0042475)	0.00742532	0.062336
Regulation Of Bone Remodeling (GO:0046850)	0.00742532	0.062336
Positive Regulation Of Receptor-Mediated Endocytosis (GO:0048260)	0.00765437	0.0629367
Response To Amyloid-Beta (GO:1904645)	0.00765437	0.0629367
Negative Regulation Of BMP Signaling Pathway (GO:0030514)	0.00765437	0.0629367
Positive Regulation Of Macromolecule Metabolic Process (GO:0010604)	0.00768198	0.0629367
Phospholipase C-activating G Protein-Coupled Receptor Signaling Pathway (GO:0007200)	0.00780262	0.0635423
Embryonic Organ Morphogenesis (GO:0048562)	0.00815846	0.0656539
Lymphocyte Chemotaxis (GO:0048247)	0.00815846	0.0656539
Regulation Of ERK1 And ERK2 Cascade (GO:0070372)	0.00843168	0.0665543
Adenylate Cyclase-Activating Adrenergic Receptor Signaling Pathway (GO:0071880)	0.00851504	0.0665543
Regulation Of Systemic Arterial Blood Pressure By Hormone (GO:0001990)	0.00851504	0.0665543
Positive Regulation Of DNA Damage Response, Signal Transduction By P53 Class Mediator (GO:0043517)	0.00851504	0.0665543
Positive Regulation Of Sprouting Angiogenesis (GO:1903672)	0.00851504	0.0665543
Cellular Response To Cytokine Stimulus (GO:0071345)	0.00886462	0.0688908
Negative Regulation Of Cold-Induced Thermogenesis (GO:0120163)	0.00922412	0.0712773
Regulation Of Protein Kinase B Signaling (GO:0051896)	0.00930511	0.0714969
Heart Process (GO:0003015)	0.00967172	0.0726715
Positive Regulation Of Positive Chemotaxis (GO:0050927)	0.00967172	0.0726715
Regulation Of Blood Vessel Endothelial Cell Proliferation Involved In Sprouting Angiogenesis (GO:1903587)	0.00967172	0.0726715
Negative Regulation Of Chemokine Production (GO:0032682)	0.00967172	0.0726715
Regulation Of Cell Differentiation (GO:0045595)	0.0099563	0.0743987
Intracellular Calcium Ion Homeostasis (GO:0006874)	0.0101648	0.0755418
Positive Regulation Of Macrophage Derived Foam Cell Differentiation (GO:0010744)	0.010894	0.0783909
Embryonic Heart Tube Development (GO:0035050)	0.010894	0.0783909
Central Nervous System Neuron Development (GO:0021954)	0.010894	0.0783909
Aorta Morphogenesis (GO:0035909)	0.010894	0.0783909
T Cell Migration (GO:0072678)	0.010894	0.0783909
Negative Regulation Of Interleukin-8 Production (GO:0032717)	0.010894	0.0783909
Positive Regulation Of Pathway-Restricted SMAD Protein Phosphorylation (GO:0010862)	0.0109684	0.0785106
Regulation Of Endothelial Cell Proliferation (GO:0001936)	0.0115351	0.0820902
Positive Regulation Of Fat Cell Differentiation (GO:0045600)	0.0115892	0.0820902
Heart Trabecula Morphogenesis (GO:0061384)	0.0121807	0.0840032
Adrenergic Receptor Signaling Pathway (GO:0071875)	0.0121807	0.0840032
Endothelial Cell Proliferation (GO:0001935)	0.0121807	0.0840032
Regulation Of Epidermal Cell Differentiation (GO:0045604)	0.0121807	0.0840032
Negative Regulation Of Monoatomic Ion Transport (GO:0043271)	0.0121807	0.0840032
Positive Regulation Of Actin Filament Bundle Assembly (GO:0032233)	0.0122299	0.0840032
Regulation Of Protein Metabolic Process (GO:0051246)	0.012844	0.0867877
Cellular Response To Transforming Growth Factor Beta Stimulus (GO:0071560)	0.012844	0.0867877
Negative Regulation Of Response To Stimulus (GO:0048585)	0.0128905	0.0867877
Sprouting Angiogenesis (GO:0002040)	0.0128905	0.0867877
Positive Regulation Of Signal Transduction (GO:0009967)	0.01311	0.0878306
Negative Regulation Of Protein Phosphorylation (GO:0001933)	0.0134214	0.0883103
Regulation Of Acute Inflammatory Response (GO:0002673)	0.0135303	0.0883103
Cyclic Nucleotide Biosynthetic Process (GO:0009190)	0.0135303	0.0883103
Cardiac Ventricle Development (GO:0003231)	0.0135303	0.0883103
Regulation Of Insulin-Like Growth Factor Receptor Signaling Pathway (GO:0043567)	0.0135303	0.0883103
Negative Regulation Of Metabolic Process (GO:0009892)	0.0135712	0.0883103
Cellular Response To Oxygen-Containing Compound (GO:1901701)	0.0148846	0.0944009
Negative Regulation Of Reproductive Process (GO:2000242)	0.0149416	0.0944009
Cellular Response To pH (GO:0071467)	0.0149416	0.0944009
Striated Muscle Cell Differentiation (GO:0051146)	0.0149416	0.0944009
Positive Regulation Of Phospholipase Activity (GO:0010518)	0.0149416	0.0944009
Positive Regulation Of Vascular Associated Smooth Muscle Cell Proliferation (GO:1904707)	0.0149416	0.0944009
Cellular Response To Fibroblast Growth Factor Stimulus (GO:0044344)	0.0149931	0.0944009
Positive Regulation Of Response To External Stimulus (GO:0032103)	0.0156794	0.0982675
Regulation Of Anoikis (GO:2000209)	0.0164134	0.101928
Regulation Of Cardiac Conduction (GO:1903779)	0.0164134	0.101928
Negative Regulation Of DNA-templated Transcription (GO:0045892)	0.016708	0.103286
Regulation Of Neuron Death (GO:1901214)	0.017278	0.105193
Renal System Development (GO:0072001)	0.017278	0.105193
Regulation Of Bone Mineralization (GO:0030500)	0.017278	0.105193
Regulation Of Neuron Apoptotic Process (GO:0043523)	0.0173259	0.105193
Regulation Of Vascular Endothelial Growth Factor Receptor Signaling Pathway (GO:0030947)	0.0179444	0.108191
Heart Morphogenesis (GO:0003007)	0.0180804	0.108191
Chordate Embryonic Development (GO:0043009)	0.0180804	0.108191
Transmembrane Receptor Protein Tyrosine Kinase Signaling Pathway (GO:0007169)	0.0181379	0.108191
Response To Tumor Necrosis Factor (GO:0034612)	0.019011	0.112904
Negative Regulation Of Epidermal Growth Factor Receptor Signaling Pathway (GO:0042059)	0.0195334	0.114864
Negative Regulation Of Protein Tyrosine Kinase Activity (GO:0061099)	0.0195334	0.114864
Extracellular Structure Organization (GO:0043062)	0.0195944	0.114864
BMP Signaling Pathway (GO:0030509)	0.0197466	0.115259
External Encapsulating Structure Organization (GO:0045229)	0.0201888	0.117337
Positive Regulation Of Apoptotic Signaling Pathway (GO:2001235)	0.0206105	0.118772
Fat Cell Differentiation (GO:0045444)	0.0206105	0.118772
Negative Regulation Of Ion Transmembrane Transporter Activity (GO:0032413)	0.0211791	0.120015
Negative Regulation Of Ossification (GO:0030279)	0.0211791	0.120015
Positive Regulation Of BMP Signaling Pathway (GO:0030513)	0.0211791	0.120015
Positive Regulation Of Vascular Endothelial Growth Factor Production (GO:0010575)	0.0211791	0.120015
Regulation Of MAP Kinase Activity (GO:0043405)	0.022677	0.12509
Negative Regulation Of Canonical Wnt Signaling Pathway (GO:0090090)	0.022677	0.12509
Inner Ear Morphogenesis (GO:0042472)	0.0228804	0.12509
Regulation Of Monocyte Chemotaxis (GO:0090025)	0.0228804	0.12509
Positive Regulation Of Release Of Cytochrome C From Mitochondria (GO:0090200)	0.0228804	0.12509
Regulation Of Chondrocyte Differentiation (GO:0032330)	0.0228804	0.12509
Activation Of Protein Kinase B Activity (GO:0032148)	0.0228804	0.12509
Metanephros Development (GO:0001656)	0.0228804	0.12509
Metal Ion Transport (GO:0030001)	0.0229025	0.12509
Canonical Wnt Signaling Pathway (GO:0060070)	0.0233251	0.126888
Positive Regulation Of GTPase Activity (GO:0043547)	0.0234957	0.127307
Cellular Response To Type II Interferon (GO:0071346)	0.024271	0.130986
Regulation Of Keratinocyte Differentiation (GO:0045616)	0.0246361	0.131392
Regulation Of Vascular Endothelial Growth Factor Production (GO:0010574)	0.0246361	0.131392
Regulation Of Cardiac Muscle Cell Contraction (GO:0086004)	0.0246361	0.131392
Positive Regulation Of Hydrolase Activity (GO:0051345)	0.0255368	0.135664
Regulation Of SMAD Protein Signal Transduction (GO:0060390)	0.026445	0.138328
Negative Regulation Of Notch Signaling Pathway (GO:0045746)	0.026445	0.138328
Dorsal/Ventral Pattern Formation (GO:0009953)	0.026445	0.138328
Positive Regulation Of Nitric Oxide Biosynthetic Process (GO:0045429)	0.026445	0.138328
Negative Regulation Of Cytokine Production (GO:0001818)	0.0266427	0.138828
Regulation Of Chemotaxis (GO:0050920)	0.028306	0.14418
Regulation Of Monoatomic Ion Transport (GO:0043269)	0.028306	0.14418
Establishment Of Endothelial Barrier (GO:0061028)	0.028306	0.14418
Positive Regulation Of Nitric Oxide Metabolic Process (GO:1904407)	0.028306	0.14418
Limb Development (GO:0060173)	0.028306	0.14418
Mucosal Immune Response (GO:0002385)	0.028306	0.14418
Positive Regulation Of Defense Response (GO:0031349)	0.029686	0.150085
Negative Regulation Of Growth (GO:0045926)	0.029686	0.150085
Positive Regulation Of Neural Precursor Cell Proliferation (GO:2000179)	0.0302179	0.151647
Peptidyl-Tyrosine Dephosphorylation (GO:0035335)	0.0302179	0.151647
Negative Regulation Of Cell Growth (GO:0030308)	0.0304498	0.152249
Negative Regulation Of Macromolecule Metabolic Process (GO:0010605)	0.0313701	0.156276
Regulation Of Macrophage Derived Foam Cell Differentiation (GO:0010743)	0.0321797	0.158567
Artery Morphogenesis (GO:0048844)	0.0321797	0.158567
Positive Regulation Of JUN Kinase Activity (GO:0043507)	0.0321797	0.158567
Negative Regulation Of Neuron Apoptotic Process (GO:0043524)	0.0325745	0.159932
Positive Regulation Of Proteolysis Involved In Protein Catabolic Process (GO:1903052)	0.0341902	0.166067
Negative Chemotaxis (GO:0050919)	0.0341902	0.166067
Negative Regulation Of Cell-Matrix Adhesion (GO:0001953)	0.0341902	0.166067
Transmembrane Receptor Protein Serine/Threonine Kinase Signaling Pathway (GO:0007178)	0.0344421	0.166695
Synapse Organization (GO:0050808)	0.0352753	0.170122
Regulation Of Signal Transduction (GO:0009966)	0.0359126	0.171769
Negative Regulation Of Transforming Growth Factor Beta Receptor Signaling Pathway (GO:0030512)	0.0360232	0.171769
Regulation Of T Cell Proliferation (GO:0042129)	0.0360232	0.171769
Regulation Of Transmembrane Transport (GO:0034762)	0.0362484	0.171769
Mesenchymal Cell Migration (GO:0090497)	0.0362484	0.171769
Negative Regulation Of Cell Motility (GO:2000146)	0.0369768	0.174613
Positive Regulation Of Telomerase Activity (GO:0051973)	0.0383532	0.175937
Epithelial Tube Morphogenesis (GO:0060562)	0.0383532	0.175937
Positive Regulation Of DNA Binding (GO:0043388)	0.0383532	0.175937
Negative Regulation Of Epithelial Cell Migration (GO:0010633)	0.0383532	0.175937
Positive Regulation Of Epidermal Growth Factor Receptor Signaling Pathway (GO:0045742)	0.0383532	0.175937
Regulation Of Neuron Differentiation (GO:0045664)	0.0384227	0.175937
Cellular Response To UV (GO:0034644)	0.0384227	0.175937
Regulation Of Protein Phosphorylation (GO:0001932)	0.0395433	0.175937
Response To Type II Interferon (GO:0034341)	0.0396523	0.175937
Semaphorin-Plexin Signaling Pathway (GO:0071526)	0.0405035	0.175937
Positive Regulation Of Organelle Organization (GO:0010638)	0.0405035	0.175937
Regulation Of Interleukin-8 Production (GO:0032677)	0.0409018	0.175937
Activation Of Protein Kinase Activity (GO:0032147)	0.0409018	0.175937
Regulation Of Cardiac Muscle Contraction (GO:0055117)	0.0426984	0.175937
Negative Regulation Of Wnt Signaling Pathway (GO:0030178)	0.043299	0.175937
Defense Response To Bacterium (GO:0042742)	0.0438334	0.175937
Regulation Of Interleukin-1 Beta Production (GO:0032651)	0.0447681	0.175937
Neural Crest Cell Migration (GO:0001755)	0.0449368	0.175937
Protein Destabilization (GO:0031648)	0.0449368	0.175937
Response To Interleukin-1 (GO:0070555)	0.0460959	0.175937
Integrin-Mediated Signaling Pathway (GO:0007229)	0.0460959	0.175937
Positive Regulation Of Gap Junction Assembly (GO:1903598)	0.046129	0.175937
Enamel Mineralization (GO:0070166)	0.046129	0.175937
Positive Regulation Of Hemoglobin Biosynthetic Process (GO:0046985)	0.046129	0.175937
Ear Development (GO:0043583)	0.046129	0.175937
Chondrocyte Development (GO:0002063)	0.046129	0.175937
Response To Granulocyte Macrophage Colony-Stimulating Factor (GO:0097012)	0.046129	0.175937
Positive Regulation Of Wnt Signaling Pathway, Planar Cell Polarity Pathway (GO:2000096)	0.046129	0.175937
Striated Muscle Hypertrophy (GO:0014897)	0.046129	0.175937
Response To Heparin (GO:0071503)	0.046129	0.175937
Positive Regulation Of Intrinsic Apoptotic Signaling Pathway By P53 Class Mediator (GO:1902255)	0.046129	0.175937
Regulation Of Blood Vessel Remodeling (GO:0060312)	0.046129	0.175937
Tongue Development (GO:0043586)	0.046129	0.175937
Positive Regulation Of Microglial Cell Migration (GO:1904141)	0.046129	0.175937
Positive Regulation Of Receptor Binding (GO:1900122)	0.046129	0.175937
Positive Regulation Of Urine Volume (GO:0035810)	0.046129	0.175937
Leukocyte Chemotaxis Involved In Inflammatory Response (GO:0002232)	0.046129	0.175937
Positive Regulation Of Vesicle Fusion (GO:0031340)	0.046129	0.175937
Mesodermal Cell Fate Commitment (GO:0001710)	0.046129	0.175937
Regulation Of DNA Damage Response, Signal Transduction By P53 Class Mediator Resulting In Transcription Of P21 Class Mediator (GO:1902162)	0.046129	0.175937
Negative Regulation Of Cardiac Muscle Cell Differentiation (GO:2000726)	0.046129	0.175937
Forebrain Neuron Differentiation (GO:0021879)	0.046129	0.175937
Cerebral Cortex Cell Migration (GO:0021795)	0.046129	0.175937
Positive Regulation Of Animal Organ Morphogenesis (GO:0110110)	0.046129	0.175937
Positive Regulation Of I-kappaB Phosphorylation (GO:1903721)	0.046129	0.175937
Negative Regulation Of Erythrocyte Differentiation (GO:0045647)	0.046129	0.175937
Negative Regulation Of Insulin-Like Growth Factor Receptor Signaling Pathway (GO:0043569)	0.046129	0.175937
Regulation Of Epinephrine Secretion (GO:0014060)	0.046129	0.175937
His-Purkinje System Development (GO:0003164)	0.046129	0.175937
Negative Regulation Of Meiotic Cell Cycle (GO:0051447)	0.046129	0.175937
Negative Regulation Of Morphogenesis Of An Epithelium (GO:1905331)	0.046129	0.175937
Negative Regulation Of Neuron Migration (GO:2001223)	0.046129	0.175937
Regulation Of Keratinocyte Apoptotic Process (GO:1902172)	0.046129	0.175937
Regulation Of Mast Cell Chemotaxis (GO:0060753)	0.046129	0.175937
Amylin Receptor Signaling Pathway (GO:0097647)	0.046129	0.175937
Regulation Of Hormone Biosynthetic Process (GO:0046885)	0.046129	0.175937
Regulation Of Monoatomic Anion Transport (GO:0044070)	0.046129	0.175937
Cellular Response To Iron Ion (GO:0071281)	0.046129	0.175937
Regulation Of Mitotic Spindle Checkpoint (GO:1903504)	0.046129	0.175937
Regulation Of Ventricular Cardiac Muscle Cell Membrane Depolarization (GO:0060373)	0.046129	0.175937
Pericardium Morphogenesis (GO:0003344)	0.046129	0.175937
Cardiolipin Acyl-Chain Remodeling (GO:0035965)	0.046129	0.175937
Cellular Response To Granulocyte Macrophage Colony-Stimulating Factor Stimulus (GO:0097011)	0.046129	0.175937
Regulation Of Neutrophil Extravasation (GO:2000389)	0.046129	0.175937
Autocrine Signaling (GO:0035425)	0.046129	0.175937
Astrocyte Differentiation (GO:0048708)	0.046129	0.175937
Neutrophil Extravasation (GO:0072672)	0.046129	0.175937
Regulation Of Canonical Wnt Signaling Pathway (GO:0060828)	0.0461617	0.175937
Positive Regulation Of Transferase Activity (GO:0051347)	0.0461835	0.175937
Protein Phosphorylation (GO:0006468)	0.0472028	0.177392
Negative Regulation Of Smooth Muscle Cell Proliferation (GO:0048662)	0.0472177	0.177392
Regulation Of Ossification (GO:0030278)	0.0472177	0.177392
Regulation Of p38MAPK Cascade (GO:1900744)	0.0472177	0.177392
Regulation Of Vascular Associated Smooth Muscle Cell Proliferation (GO:1904705)	0.0472177	0.177392
Lymphocyte Proliferation (GO:0046651)	0.0495401	0.181435
Heart Looping (GO:0001947)	0.0495401	0.181435
Positive Regulation Of Cation Channel Activity (GO:2001259)	0.0495401	0.181435
Response To Transforming Growth Factor Beta (GO:0071559)	0.0495401	0.181435

### Sheet: B - top 10 significant GO terms
Table of top 10 significant p-values and q-values for GO Biological Process 2023
term	p-value	q-value	overlap_genes
Regulation Of Cell Population Proliferation (GO:0042127)	6.09212e-08	8.3e-05	[ACVRL1, CCL14, FLT4, CX3CL1, HOXC10, DLL4, DPP4, ADAMTS1, NTF3, JUNB, WNT2, TBX1, IGFBP3, VEGFC, AVPR1A, ADRA2A, BMP6, GREM1, ALDH1A2, MMRN2, AGTR1, NOX4, IRF6, SGK1, CRLF1]
Blood Vessel Morphogenesis (GO:0048514)	6.20261e-07	0.000422	[TBX1, EGFL7, SOX17, SOX18, FLT4, GJA5, ID1]
Cellular Response To Growth Factor Stimulus (GO:0071363)	2.14009e-06	0.000888	[ACVRL1, DLL4, TBX1, DLX1, ZFP36, FLT4, GAS1, KLF4, WNT2, BMP6]
Positive Regulation Of Cell Population Proliferation (GO:0008284)	3.35275e-06	0.000888	[TBX1, CCL14, FLT4, VEGFC, AVPR1A, ADRA2A, BMP6, CX3CL1, HOXC10, DLL4, DPP4, GREM1, NTF3, PIM1, WNT2, ELANE, CRLF1]
Regulation Of Cell Migration (GO:0030334)	3.66499e-06	0.000888	[SEMA6B, ACVRL1, ACE, F10, MYOC, FLT4, STC1, SULF1, ADRA2A, CX3CL1, NTF3, MMRN2, PECAM1, SGK1, LGR6, PLXNA4]
Positive Regulation Of Peptidyl-Tyrosine Phosphorylation (GO:0050731)	3.91806e-06	0.000888	[GREM1, ANGPT4, ACE, NTF3, PECAM1, NOX4, ITGA5, BMP6, CRLF1]
Neutrophil Migration (GO:1990266)	8.00334e-06	0.00137	[CCL14, CCL13, CXCR1, PECAM1, CXCL2, S100A9, CX3CL1]
Glomerulus Vasculature Development (GO:0072012)	8.06144e-06	0.00137	[ANGPT2, PECAM1, CD34]
Regulation Of Transcription By RNA Polymerase II (GO:0006357)	1.09713e-05	0.001461	[ACVRL1, DLX1, HOXC13, HOXC11, MEOX1, CX3CL1, HOXC10, DLL4, ZFP36, SOX17, SOX18, GSC, ZIC1, ALX4, MSX1, CRYM, JUNB, WNT2, ELANE, TBX1, EGR1, PRRX1, MSX2, IRX3, EN1, ZIC4, KLF4, DKK1, ADRA2A, BMP6, KLF2, GREM1, LMX1A, BCL6B, ID1, LHX6, FOSB, ERG, IRF6]
Vasculature Development (GO:0001944)	1.25976e-05	0.001461	[ACVRL1, ERRFI1, SOX18, FLT4]
