## Supplementary material for "Deciphering the molecular landscape of human peripheral nerves: implications for diabetic peripheral neuropathy": Suppl. Files: Suppl_file_S5_Enrichment_Analysis_EnrichR_data_tibial_DEgenes.xlsx

### Sheet: A- Enrichment_Analysis TIBIAL
term	p-value	q-value
Synapse Organization (GO:0050808)	1.19277e-09	1.26314e-06
Homophilic Cell Adhesion Via Plasma Membrane Adhesion Molecules (GO:0007156)	5.91744e-09	3.13328e-06
Axonogenesis (GO:0007409)	5.26373e-08	1.8581e-05
Chemical Synaptic Transmission (GO:0007268)	2.91278e-07	7.71159e-05
Modulation Of Chemical Synaptic Transmission (GO:0050804)	1.6781e-06	0.000355422
Cell-Cell Adhesion Via Plasma-Membrane Adhesion Molecules (GO:0098742)	2.27893e-06	0.000402231
Axon Development (GO:0061564)	4.39335e-06	0.000664652
Regulation Of Microglial Cell Migration (GO:1904139)	5.66638e-06	0.000750087
Nervous System Development (GO:0007399)	6.50843e-06	0.000765825
Synapse Assembly (GO:0007416)	7.759e-06	0.000821678
Learning (GO:0007612)	9.47596e-06	0.000912277
Regulation Of Synaptic Transmission, Glutamatergic (GO:0051966)	3.21271e-05	0.00283522
Neuron Projection Morphogenesis (GO:0048812)	5.52586e-05	0.00450145
Axon Guidance (GO:0007411)	6.28604e-05	0.00475494
Glial Cell Differentiation (GO:0010001)	7.42475e-05	0.00524187
Regulation Of Postsynaptic Membrane Potential (GO:0060078)	8.33976e-05	0.00551988
Regulation Of Trans-Synaptic Signaling (GO:0099177)	9.33408e-05	0.00581458
Neuron Cell-Cell Adhesion (GO:0007158)	9.91835e-05	0.0058353
Neuron Projection Guidance (GO:0097485)	0.000181513	0.00966873
Postsynaptic Membrane Organization (GO:0001941)	0.000182601	0.00966873
Membrane Repolarization (GO:0086009)	0.000218058	0.0109963
Myelination (GO:0042552)	0.000289893	0.0139544
Positive Regulation Of Nervous System Development (GO:0051962)	0.000314045	0.0144597
Regulation Of Synapse Assembly (GO:0051963)	0.000366623	0.0159136
Anterograde Trans-Synaptic Signaling (GO:0098916)	0.000375674	0.0159136
Cell Junction Assembly (GO:0034329)	0.000432792	0.0169906
Positive Regulation Of Microglial Cell Migration (GO:1904141)	0.000433187	0.0169906
Central Nervous System Development (GO:0007417)	0.000620469	0.023467
Response To Alkaloid (GO:0043279)	0.000646949	0.0236248
Hematopoietic Progenitor Cell Differentiation (GO:0002244)	0.000833917	0.028939
Positive Regulation Of Glial Cell Migration (GO:1903977)	0.000901783	0.028939
Postsynaptic Membrane Assembly (GO:0097104)	0.000901783	0.028939
Axon Ensheathment In Central Nervous System (GO:0032291)	0.000901783	0.028939
Brain Development (GO:0007420)	0.000943134	0.0293758
Regulation Of Potassium Ion Transport (GO:0043266)	0.00102351	0.0309685
Regulation Of Macrophage Migration (GO:1905521)	0.00119714	0.0342642
Synapse Pruning (GO:0098883)	0.00119714	0.0342642
Positive Regulation Of Synapse Assembly (GO:0051965)	0.00123833	0.0345103
Potassium Ion Transport (GO:0006813)	0.00134256	0.0364558
Apical Protein Localization (GO:0045176)	0.00153248	0.0386405
Cell Differentiation In Spinal Cord (GO:0021515)	0.00153248	0.0386405
Postsynapse Assembly (GO:0099068)	0.00153248	0.0386405
Action Potential (GO:0001508)	0.00161047	0.0396626
Cell Morphogenesis Involved In Neuron Differentiation (GO:0048667)	0.00173802	0.0409014
Monoatomic Cation Homeostasis (GO:0055080)	0.00173802	0.0409014
Neuron Projection Development (GO:0031175)	0.00181149	0.0417036
Positive Regulation Of Dendrite Development (GO:1900006)	0.00190727	0.0429745
Central Nervous System Myelination (GO:0022010)	0.00232097	0.0512065
Positive Regulation Of Sodium Ion Transmembrane Transporter Activity (GO:2000651)	0.00277306	0.0599322
Positive Regulation Of Cell Division (GO:0051781)	0.00292141	0.0618754
Positive Regulation Of Chemotaxis (GO:0050921)	0.00312006	0.0647872
Synaptic Transmission, GABAergic (GO:0051932)	0.00379033	0.0757351
Negative Regulation Of Blood Pressure (GO:0045776)	0.00379033	0.0757351
Regulation Of Systemic Arterial Blood Pressure (GO:0003073)	0.00435448	0.0853962
Oligodendrocyte Development (GO:0014003)	0.00495497	0.0947301
Adenylate Cyclase-Inhibiting G Protein-Coupled Receptor Signaling Pathway (GO:0007193)	0.00500934	0.0947301
Blood Vessel Morphogenesis (GO:0048514)	0.00528438	0.0981783
Positive Regulation Of Stem Cell Differentiation (GO:2000738)	0.00559128	0.102089
Generation Of Neurons (GO:0048699)	0.00589198	0.103632
Associative Learning (GO:0008306)	0.00626294	0.103632
Response To Axon Injury (GO:0048678)	0.00626294	0.103632
Positive Regulation Of Cation Transmembrane Transport (GO:1904064)	0.00626294	0.103632
Positive Regulation Of Macrophage Migration (GO:1905523)	0.00626294	0.103632
Positive Regulation Of Neuroblast Proliferation (GO:0002052)	0.00626294	0.103632
Striated Muscle Contraction (GO:0006941)	0.00647456	0.105486
Oligodendrocyte Differentiation (GO:0048709)	0.00696944	0.110159
Neuron Apoptotic Process (GO:0051402)	0.00696944	0.110159
Response To Light Stimulus (GO:0009416)	0.00746368	0.116236
Gamma-Aminobutyric Acid Signaling Pathway (GO:0007214)	0.00771031	0.116522
Microglial Cell Activation (GO:0001774)	0.00771031	0.116522
Positive Regulation Of Cell Junction Assembly (GO:1901890)	0.00781211	0.116522
Cell Junction Organization (GO:0034330)	0.00817001	0.120167
Positive Regulation Of Intracellular Signal Transduction (GO:1902533)	0.00852348	0.123649
Positive Regulation Of Signal Transduction (GO:0009967)	0.00881212	0.126109
Positive Regulation Of Excitatory Postsynaptic Potential (GO:2000463)	0.0092932	0.127812
Positive Regulation Of Synaptic Transmission, Glutamatergic (GO:0051968)	0.0092932	0.127812
Negative Regulation Of Cell Communication (GO:0010648)	0.0092932	0.127812
Regulation Of Signal Transduction (GO:0009966)	0.00945216	0.128331
Negative Regulation Of Neuron Differentiation (GO:0045665)	0.0101343	0.134152
Potassium Ion Homeostasis (GO:0055075)	0.0101343	0.134152
Phagocytosis (GO:0006909)	0.0109446	0.140449
Iron Ion Transport (GO:0006826)	0.0110078	0.140449
Regulation Of Neuroblast Proliferation (GO:1902692)	0.0110078	0.140449
Cellular Response To Steroid Hormone Stimulus (GO:0071383)	0.0119134	0.144901
Chemical Synaptic Transmission, Postsynaptic (GO:0099565)	0.0119134	0.144901
Metanephros Development (GO:0001656)	0.0119134	0.144901
Proteoglycan Metabolic Process (GO:0006029)	0.0119134	0.144901
Negative Regulation Of Cell Motility (GO:2000146)	0.0120409	0.144901
Regulation Of Protein Kinase B Signaling (GO:0051896)	0.0129801	0.154448
Gland Development (GO:0048732)	0.0132209	0.154814
Potassium Ion Transmembrane Transport (GO:0071805)	0.0133032	0.154814
Chloride Transport (GO:0006821)	0.0147065	0.165176
Regulation Of Chemotaxis (GO:0050920)	0.0148175	0.165176
Negative Regulation Of Signaling (GO:0023057)	0.0148175	0.165176
Regulation Of Plasma Membrane Bounded Cell Projection Organization (GO:0120035)	0.0148175	0.165176
Cardiac Muscle Cell Action Potential (GO:0086001)	0.0158465	0.173005
Positive Regulation Of Neural Precursor Cell Proliferation (GO:2000179)	0.0158465	0.173005
Regulation Of Cytokinesis (GO:0032465)	0.0162829	0.175955
Regulation Of Calcium-Mediated Signaling (GO:0050848)	0.0169053	0.178084
Positive Regulation Of Locomotion (GO:0040017)	0.0169053	0.178084
Skeletal System Development (GO:0001501)	0.0175849	0.178084
Calcium Ion Transmembrane Import Into Cytosol (GO:0097553)	0.0179506	0.178084
Phospholipase C-activating G Protein-Coupled Receptor Signaling Pathway (GO:0007200)	0.0179506	0.178084
Regulation Of Cell Division (GO:0051302)	0.0179506	0.178084
Neuron Development (GO:0048666)	0.0179761	0.178084
Actin Filament Polymerization (GO:0030041)	0.0179934	0.178084
Modulation Of Excitatory Postsynaptic Potential (GO:0098815)	0.0179934	0.178084
Regulation Of Cholesterol Efflux (GO:0010874)	0.0191104	0.185013
Transition Metal Ion Transport (GO:0000041)	0.0191104	0.185013
Negative Regulation Of Intracellular Signal Transduction (GO:1902532)	0.0192176	0.185013
Positive Regulation Of Developmental Process (GO:0051094)	0.0198645	0.189518
Positive Regulation Of Ion Transmembrane Transporter Activity (GO:0032414)	0.0202559	0.189832
Vasculogenesis (GO:0001570)	0.0202559	0.189832
Regulation Of Metal Ion Transport (GO:0010959)	0.0214294	0.193323
Regulation Of Sodium Ion Transport (GO:0002028)	0.0226306	0.193323
Positive Regulation Of Neuron Projection Development (GO:0010976)	0.023505	0.193323
Negative Regulation Of Sequestering Of Calcium Ion (GO:0051283)	0.0238589	0.193323
Positive Regulation Of Protein Kinase B Signaling (GO:0051897)	0.0241733	0.193323
Synaptic Vesicle Cycle (GO:0099504)	0.0251141	0.193323
Connective Tissue Development (GO:0061448)	0.0263957	0.193323
Positive Regulation Of Bone Mineralization (GO:0030501)	0.0263957	0.193323
Membrane Assembly (GO:0071709)	0.0263957	0.193323
Metal Ion Transport (GO:0030001)	0.0274628	0.193323
Negative Regulation Of Transport (GO:0051051)	0.0277032	0.193323
Neuron Projection Extension (GO:1990138)	0.0277032	0.193323
Release Of Sequestered Calcium Ion Into Cytosol (GO:0051209)	0.0277032	0.193323
Positive Regulation Of Cytokinesis (GO:0032467)	0.0277032	0.193323
Neuron Differentiation (GO:0030182)	0.0284957	0.193323
Regulation Of Neuron Projection Development (GO:0010975)	0.0290208	0.193323
Regulation Of Cytosolic Calcium Ion Concentration (GO:0051480)	0.0290364	0.193323
Positive Regulation Of Ossification (GO:0045778)	0.0303948	0.193323
Heart Contraction (GO:0060047)	0.0303948	0.193323
Regulation Of Dendrite Development (GO:0050773)	0.0303948	0.193323
Stem Cell Differentiation (GO:0048863)	0.0303948	0.193323
Inorganic Cation Import Across Plasma Membrane (GO:0098659)	0.0314175	0.193323
Substantia Nigra Development (GO:0021762)	0.031778	0.193323
Potassium Ion Import Across Plasma Membrane (GO:1990573)	0.031778	0.193323
Regulation Of Axonogenesis (GO:0050770)	0.031778	0.193323
Prepulse Inhibition (GO:0060134)	0.0328137	0.193323
Positive Regulation Of Lipoprotein Particle Clearance (GO:0010986)	0.0328137	0.193323
Galactolipid Biosynthetic Process (GO:0019375)	0.0328137	0.193323
Galactosylceramide Biosynthetic Process (GO:0006682)	0.0328137	0.193323
Vocal Learning (GO:0042297)	0.0328137	0.193323
Imitative Learning (GO:0098596)	0.0328137	0.193323
Metanephric Collecting Duct Development (GO:0072205)	0.0328137	0.193323
Lipoprotein Metabolic Process (GO:0042157)	0.0328137	0.193323
Positive Regulation Of Growth Hormone Secretion (GO:0060124)	0.0328137	0.193323
Pteridine-Containing Compound Metabolic Process (GO:0042558)	0.0328137	0.193323
Negative Regulation Of Astrocyte Differentiation (GO:0048712)	0.0328137	0.193323
Negative Regulation Of Cardiac Muscle Cell Differentiation (GO:2000726)	0.0328137	0.193323
Postsynaptic Density Assembly (GO:0097107)	0.0328137	0.193323
Enamel Mineralization (GO:0070166)	0.0328137	0.193323
Positive Regulation Of Microglial Cell Activation (GO:1903980)	0.0328137	0.193323
Positive Regulation Of T Cell Differentiation In Thymus (GO:0033089)	0.0328137	0.193323
Regulation Of Fat Cell Proliferation (GO:0070344)	0.0328137	0.193323
Negative Regulation Of Myeloid Leukocyte Mediated Immunity (GO:0002887)	0.0328137	0.193323
Regulation Of Immature T Cell Proliferation In Thymus (GO:0033084)	0.0328137	0.193323
Negative Regulation Of Sequestering Of Triglyceride (GO:0010891)	0.0328137	0.193323
Negative Regulation Of Toll-Like Receptor 2 Signaling Pathway (GO:0034136)	0.0328137	0.193323
Neuroblast Proliferation (GO:0007405)	0.0328137	0.193323
Aromatic Compound Biosynthetic Process (GO:0019438)	0.0328137	0.193323
Cell Junction Disassembly (GO:0150146)	0.0328137	0.193323
Regulation Of Resting Membrane Potential (GO:0060075)	0.0328137	0.193323
Pericardium Morphogenesis (GO:0003344)	0.0328137	0.193323
Positive Regulation Of I-kappaB Phosphorylation (GO:1903721)	0.0328137	0.193323
Chemokine (C-X-C Motif) Ligand 12 Signaling Pathway (GO:0038146)	0.0328137	0.193323
Autocrine Signaling (GO:0035425)	0.0328137	0.193323
Reproductive System Development (GO:0061458)	0.0328137	0.193323
Negative Regulation Of Signal Transduction (GO:0009968)	0.0331067	0.193323
Regulation Of Cell-Cell Adhesion (GO:0022407)	0.0331856	0.193323
Positive Regulation Of Biomineral Tissue Development (GO:0070169)	0.0331856	0.193323
Skeletal System Morphogenesis (GO:0048705)	0.0331856	0.193323
Response To Calcium Ion (GO:0051592)	0.0337888	0.193323
Neural Crest Cell Development (GO:0014032)	0.0346173	0.193323
Cellular Response To Salt (GO:1902075)	0.0362505	0.193323
Regulation Of Cytokine Production Involved In Inflammatory Response (GO:1900015)	0.0375514	0.193323
Regulation Of Nervous System Development (GO:0051960)	0.0375514	0.193323
Positive Regulation Of Cell-Cell Adhesion (GO:0022409)	0.0375514	0.193323
Intracellular Monoatomic Cation Homeostasis (GO:0030003)	0.0382061	0.193323
Calcium Ion Transport (GO:0006816)	0.0388023	0.193323
Glandular Epithelial Cell Development (GO:0002068)	0.0392471	0.193323
Dense Core Granule Cytoskeletal Transport (GO:0099519)	0.0392471	0.193323
Detection Of Muscle Stretch (GO:0035995)	0.0392471	0.193323
Substrate-Dependent Cell Migration, Cell Extension (GO:0006930)	0.0392471	0.193323
Gap Junction Assembly (GO:0016264)	0.0392471	0.193323
Type B Pancreatic Cell Development (GO:0003323)	0.0392471	0.193323
Positive Regulation Of Blood Circulation (GO:1903524)	0.0392471	0.193323
Hemostasis (GO:0007599)	0.0392471	0.193323
Host-Mediated Regulation Of Intestinal Microbiota Composition (GO:0048874)	0.0392471	0.193323
Lymphoid Progenitor Cell Differentiation (GO:0002320)	0.0392471	0.193323
Regulation Of I-kappaB Phosphorylation (GO:1903719)	0.0392471	0.193323
Negative Regulation Of Cardiocyte Differentiation (GO:1905208)	0.0392471	0.193323
Response To Cocaine (GO:0042220)	0.0392471	0.193323
Glycosylceramide Biosynthetic Process (GO:0046476)	0.0392471	0.193323
Response To Caffeine (GO:0031000)	0.0392471	0.193323
Positive Regulation Of Amyloid-Beta Clearance (GO:1900223)	0.0392471	0.193323
Release Of Sequestered Calcium Ion Into Cytosol By Sarcoplasmic Reticulum (GO:0014808)	0.0392471	0.193323
Negative Regulation Of Digestive System Process (GO:0060457)	0.0392471	0.193323
Regulation Of Glial Cell Apoptotic Process (GO:0034350)	0.0392471	0.193323
Regulation Of Growth Hormone Secretion (GO:0060123)	0.0392471	0.193323
Negative Regulation Of p38MAPK Cascade (GO:1903753)	0.0392471	0.193323
Negative Regulation Of Response To Reactive Oxygen Species (GO:1901032)	0.0392471	0.193323
Anterograde Dendritic Transport (GO:0098937)	0.0392471	0.193323
Regulation Of Oxidative Stress-Induced Neuron Intrinsic Apoptotic Signaling Pathway (GO:1903376)	0.0392471	0.193323
Parallel Actin Filament Bundle Assembly (GO:0030046)	0.0392471	0.193323
Regulation Of Respiratory System Process (GO:0044065)	0.0392471	0.193323
Cellular Response To Caffeine (GO:0071313)	0.0392471	0.193323
Phospholipase C-activating Dopamine Receptor Signaling Pathway (GO:0060158)	0.0392471	0.193323
Pituitary Gland Development (GO:0021983)	0.0392471	0.193323
Placenta Blood Vessel Development (GO:0060674)	0.0392471	0.193323
Regulation Of Potassium Ion Export Across Plasma Membrane (GO:1903764)	0.0392471	0.193323
Positive Regulation Of Cellular Component Organization (GO:0051130)	0.0396727	0.193323
Chloride Transmembrane Transport (GO:1902476)	0.0405772	0.193323
Heterophilic Cell-Cell Adhesion Via Plasma Membrane Cell Adhesion Molecules (GO:0007157)	0.0421236	0.193323
Neurogenesis (GO:0022008)	0.0421236	0.193323
Plasma Membrane Bounded Cell Projection Morphogenesis (GO:0120039)	0.0436919	0.193323
Intracellular Iron Ion Homeostasis (GO:0006879)	0.0436919	0.193323
Regulation Of Small GTPase Mediated Signal Transduction (GO:0051056)	0.0441728	0.193323
Regulation Of Smoothened Signaling Pathway (GO:0008589)	0.0452816	0.193323
Sialylation (GO:0097503)	0.045638	0.193323
Sinoatrial Node Development (GO:0003163)	0.045638	0.193323
tRNA Transcription By RNA Polymerase III (GO:0042797)	0.045638	0.193323
Galactosylceramide Metabolic Process (GO:0006681)	0.045638	0.193323
Positive Regulation Of Membrane Potential (GO:0045838)	0.045638	0.193323
Tooth Mineralization (GO:0034505)	0.045638	0.193323
Ventricular Cardiac Muscle Cell Membrane Repolarization (GO:0099625)	0.045638	0.193323
Postsynapse Organization (GO:0099173)	0.045638	0.193323
Intermediate Filament Bundle Assembly (GO:0045110)	0.045638	0.193323
Postsynaptic Density Organization (GO:0097106)	0.045638	0.193323
Protein Localization To Ciliary Transition Zone (GO:1904491)	0.045638	0.193323
Protein Localization To Presynapse (GO:1905383)	0.045638	0.193323
Regulation Of Alpha-Beta T Cell Differentiation (GO:0046637)	0.045638	0.193323
Inhibitory Postsynaptic Potential (GO:0060080)	0.045638	0.193323
Dendritic Spine Maintenance (GO:0097062)	0.045638	0.193323
Axo-Dendritic Protein Transport (GO:0099640)	0.045638	0.193323
Collecting Duct Development (GO:0072044)	0.045638	0.193323
Negative Regulation Of Glial Cell Apoptotic Process (GO:0034351)	0.045638	0.193323
Regulation Of Dopamine Receptor Signaling Pathway (GO:0060159)	0.045638	0.193323
Regulation Of Dopamine Uptake Involved In Synaptic Transmission (GO:0051584)	0.045638	0.193323
Positive Regulation Of Apoptotic Cell Clearance (GO:2000427)	0.045638	0.193323
Negative Regulation Of Striated Muscle Cell Apoptotic Process (GO:0010664)	0.045638	0.193323
Regulation Of Mesenchymal Stem Cell Differentiation (GO:2000739)	0.045638	0.193323
Anterograde Axonal Protein Transport (GO:0099641)	0.045638	0.193323
Regulation Of Hydrogen Peroxide-Induced Cell Death (GO:1903205)	0.045638	0.193323
Regulation Of Positive Chemotaxis (GO:0050926)	0.045638	0.193323
Pericardium Development (GO:0060039)	0.045638	0.193323
Regulation Of Transforming Growth Factor Beta Activation (GO:1901388)	0.045638	0.193323
Release Of Sequestered Calcium Ion Into Cytosol By Endoplasmic Reticulum (GO:1903514)	0.045638	0.193323
Response To Auditory Stimulus (GO:0010996)	0.045638	0.193323
Regulation Of Nitric Oxide Metabolic Process (GO:0080164)	0.045638	0.193323
Negative Regulation Of Response To Stimulus (GO:0048585)	0.0468925	0.196281
Neurotransmitter Transport (GO:0006836)	0.0468925	0.196281
Cartilage Development (GO:0051216)	0.0468925	0.196281
Actin Polymerization Or Depolymerization (GO:0008154)	0.0485242	0.199471

### Sheet: B - top significant GO terms
Table of top 10 significant p-values and q-values for GO Biological Process 2023
term	p-value	q-value	overlap_genes
Synapse Organization (GO:0050808)	1.19277e-09	1e-06	[CX3CR1, NLGN3, CDH2, MYOT, NRXN1, LRRC4, ARHGAP39, ANK3, DRD2, L1CAM, SDK2]
Homophilic Cell Adhesion Via Plasma Membrane Adhesion Molecules (GO:0007156)	5.91744e-09	3e-06	[IGSF11, TENM3, CDH2, CADM1, MYOT, CADM2, L1CAM, SDK2]
Axonogenesis (GO:0007409)	5.26372e-08	1.9e-05	[NLGN3, BRSK1, SHH, NRXN1, KIF5A, CNTN1, NRXN3, SLITRK5, ANK3, L1CAM, DRD2]
Chemical Synaptic Transmission (GO:0007268)	2.91278e-07	7.7e-05	[NLGN3, BRSK1, CNP, NRXN1, GRIK5, KIF5A, GABRA3, KCNQ3, PLP1, KCNMB4, DRD2, GABRG1]
Modulation Of Chemical Synaptic Transmission (GO:0050804)	1.6781e-06	0.000355	[CX3CR1, NLGN3, CDH2, GRIK5, LRRC4, KCNMB4, ATP1A2, DRD2]
Cell-Cell Adhesion Via Plasma-Membrane Adhesion Molecules (GO:0098742)	2.27893e-06	0.000402	[IGSF11, TENM3, CADM1, CDH2, CADM2, MYOT, LRRC4, L1CAM, SDK2]
Axon Development (GO:0061564)	4.39335e-06	0.000665	[BRSK1, PLP1, SLITRK5, ANK3, DRD2, L1CAM, GPM6B]
Regulation Of Microglial Cell Migration (GO:1904139)	5.66638e-06	0.00075	[CX3CR1, P2RY12, TREM2]
Nervous System Development (GO:0007399)	6.50843e-06	0.000766	[NLGN3, NRXN1, MSI1, L1CAM, SHH, CDH2, ERBB3, HOXB2, SOX6, DRD2, MDGA1, SDK2, GPM6B]
Synapse Assembly (GO:0007416)	7.759e-06	0.000822	[NLGN3, CDH2, NRXN1, LRRC4, DRD2, SDK2
