## Supplementary material for "Deciphering the molecular landscape of human peripheral nerves: implications for diabetic peripheral neuropathy": Suppl. Files: Suppl_file_S7_Enrichment_Analysis_EnrichR_data_severe_mod_all.xlsx

### Sheet: A - Enrichment_axonal_loss
term	p-value	q-value
Regulation Of Lipid Metabolic Process (GO:0019216)	4.03493e-06	0.00223132
Regulation Of Wound Healing (GO:0061041)	0.000113052	0.0312588
Protein Autophosphorylation (GO:0046777)	0.000301999	0.0483257
Negative Regulation Of Receptor Signaling Pathway Via STAT (GO:1904893)	0.000349553	0.0483257
Negative Regulation Of Transforming Growth Factor Beta Receptor Signaling Pathway (GO:0030512)	0.000489265	0.0541127
Regulation Of Vascular Endothelial Growth Factor Signaling Pathway (GO:1900746)	0.000652712	0.0601583
Positive Regulation Of Cholesterol Efflux (GO:0010875)	0.000878396	0.063237
Regulation Of Ruffle Assembly (GO:1900027)	0.00104686	0.063237
Sterol Transport (GO:0015918)	0.00113646	0.063237
Negative Regulation Of Intracellular Signal Transduction (GO:1902532)	0.00114353	0.063237
Negative Regulation Of Transmembrane Receptor Protein Serine/Threonine Kinase Signaling Pathway (GO:0090101)	0.00141553	0.0652324
Regulation Of Transforming Growth Factor Beta Receptor Signaling Pathway (GO:0017015)	0.00141553	0.0652324
Positive Regulation Of Cholesterol Transport (GO:0032376)	0.00174821	0.0735649
Regulation Of Cholesterol Efflux (GO:0010874)	0.0018624	0.0735649
Regulation Of DNA Biosynthetic Process (GO:2000278)	0.00210115	0.0774626
Negative Regulation Of Endothelial Cell Proliferation (GO:0001937)	0.00248499	0.0858875
Positive Regulation Of Transferase Activity (GO:0051347)	0.00291377	0.0880556
Protein Phosphorylation (GO:0006468)	0.00306034	0.0880556
Negative Regulation Of Response To External Stimulus (GO:0032102)	0.00308959	0.0880556
Negative Regulation Of Protein Phosphorylation (GO:0001933)	0.00327181	0.0880556
Regulation Of Primary Metabolic Process (GO:0080090)	0.00334388	0.0880556
Post-Translational Protein Modification (GO:0043687)	0.00415083	0.0951482
Negative Regulation Of Cytokine-Mediated Signaling Pathway (GO:0001960)	0.00620953	0.0951482
Fat Cell Differentiation (GO:0045444)	0.00683693	0.0951482
Positive Regulation Of DNA Biosynthetic Process (GO:2000573)	0.00749193	0.0951482
Negative Regulation Of Protein Binding (GO:0032091)	0.00888343	0.0951482
Negative Regulation Of Cellular Response To Growth Factor Stimulus (GO:0090288)	0.00888343	0.0951482
Cholesterol Homeostasis (GO:0042632)	0.00912577	0.0951482
Sterol Homeostasis (GO:0055092)	0.00937105	0.0951482
Regulation Of BMP Signaling Pathway (GO:0030510)	0.0098704	0.0951482
Positive Regulation Of Wnt Signaling Pathway, Planar Cell Polarity Pathway (GO:2000096)	0.00996097	0.0951482
Negative Regulation Of Sequestering Of Triglyceride (GO:0010891)	0.00996097	0.0951482
Positive Regulation Of Gap Junction Assembly (GO:1903598)	0.00996097	0.0951482
Negative Regulation Of Morphogenesis Of An Epithelium (GO:1905331)	0.00996097	0.0951482
Phosphorylation (GO:0016310)	0.0103725	0.0951482
Positive Regulation Of Protein Localization To Membrane (GO:1905477)	0.0109039	0.0951482
Positive Regulation Of Protein Modification By Small Protein Conjugation Or Removal (GO:1903322)	0.0109039	0.0951482
Positive Regulation Of Phosphorylation (GO:0042327)	0.0109716	0.0951482
Positive Regulation Of Developmental Process (GO:0051094)	0.0112295	0.0951482
Macrophage Derived Foam Cell Differentiation (GO:0010742)	0.0119415	0.0951482
Regulation Of Cell Adhesion Molecule Production (GO:0060353)	0.0119415	0.0951482
Regulation Of Cardiac Muscle Hypertrophy In Response To Stress (GO:1903242)	0.0119415	0.0951482
Regulation Of Adiponectin Secretion (GO:0070163)	0.0119415	0.0951482
Positive Regulation Of Catecholamine Secretion (GO:0033605)	0.0119415	0.0951482
Regulation Of Vascular Associated Smooth Muscle Cell Apoptotic Process (GO:1905459)	0.0119415	0.0951482
Positive Regulation Of ER-associated Ubiquitin-Dependent Protein Catabolic Process (GO:1903071)	0.0119415	0.0951482
Protein Localization To Basolateral Plasma Membrane (GO:1903361)	0.0119415	0.0951482
Regulation Of Mitotic Cytokinesis (GO:1902412)	0.0119415	0.0951482
Negative Regulation Of Type II Interferon-Mediated Signaling Pathway (GO:0060336)	0.0119415	0.0951482
Angiotensin-Activated Signaling Pathway (GO:0038166)	0.0119415	0.0951482
Negative Regulation Of Ruffle Assembly (GO:1900028)	0.0119415	0.0951482
Negative Regulation Of Response To Type II Interferon (GO:0060331)	0.0119415	0.0951482
White Fat Cell Differentiation (GO:0050872)	0.0119415	0.0951482
Vascular Associated Smooth Muscle Contraction (GO:0014829)	0.0119415	0.0951482
Regulation Of Cellular Response To Insulin Stimulus (GO:1900076)	0.0119415	0.0951482
Regulation Of Norepinephrine Secretion (GO:0014061)	0.0119415	0.0951482
Positive Regulation Of Protein Ubiquitination (GO:0031398)	0.01226	0.0951482
Negative Regulation Of Binding (GO:0051100)	0.0128222	0.0951482
Positive Regulation Of DNA-binding Transcription Factor Activity (GO:0051091)	0.0129917	0.0951482
Glucose Homeostasis (GO:0042593)	0.0131074	0.0951482
Cellular Response To Peptide Hormone Stimulus (GO:0071375)	0.0136862	0.0951482
Positive Regulation Of Adipose Tissue Development (GO:1904179)	0.0139182	0.0951482
Peroxisome Proliferator Activated Receptor Signaling Pathway (GO:0035357)	0.0139182	0.0951482
Regulation Of Cardiac Muscle Cell Action Potential Involved In Regulation Of Contraction (GO:0098909)	0.0139182	0.0951482
Negative Regulation Of SMAD Protein Signal Transduction (GO:0060392)	0.0139182	0.0951482
Regulation Of Response To Wounding (GO:1903034)	0.0139182	0.0951482
Regulation Of Vascular Wound Healing (GO:0061043)	0.0139182	0.0951482
Negative Regulation Of Nitric Oxide Metabolic Process (GO:1904406)	0.0139182	0.0951482
Positive Regulation Of Vascular Endothelial Growth Factor Signaling Pathway (GO:1900748)	0.0139182	0.0951482
Negative Regulation Of Nitric Oxide Biosynthetic Process (GO:0045019)	0.0139182	0.0951482
Negative Regulation Of miRNA-mediated Gene Silencing (GO:0060965)	0.0139182	0.0951482
Foam Cell Differentiation (GO:0090077)	0.0139182	0.0951482
Positive Regulation Of Binding (GO:0051099)	0.014276	0.0951482
Negative Regulation Of Apoptotic Process (GO:0043066)	0.0153502	0.0951482
Positive Regulation Of Epithelial Cell Migration (GO:0010634)	0.015488	0.0951482
Positive Regulation Of Transmembrane Receptor Protein Serine/Threonine Kinase Signaling Pathway (GO:0090100)	0.015488	0.0951482
Regulation Of Wnt Signaling Pathway, Planar Cell Polarity Pathway (GO:2000095)	0.0158911	0.0951482
Regulation Of Gap Junction Assembly (GO:1903596)	0.0158911	0.0951482
Negative Regulation Of Production Of Molecular Mediator Of Immune Response (GO:0002701)	0.0158911	0.0951482
Positive Regulation Of Smooth Muscle Cell Apoptotic Process (GO:0034393)	0.0158911	0.0951482
Regulation Of Mitotic Sister Chromatid Segregation (GO:0033047)	0.0158911	0.0951482
Regulation Of Pinocytosis (GO:0048548)	0.0158911	0.0951482
Regulation Of ER-associated Ubiquitin-Dependent Protein Catabolic Process (GO:1903069)	0.0158911	0.0951482
Positive Regulation Of Calcium Ion-Dependent Exocytosis (GO:0045956)	0.0158911	0.0951482
Negative Regulation Of Cholesterol Storage (GO:0010887)	0.0158911	0.0951482
Negative Regulation Of Transcription By RNA Polymerase II (GO:0000122)	0.0173927	0.0951482
Calcium Ion Homeostasis (GO:0055074)	0.0177116	0.0951482
Positive Regulation Of Epidermis Development (GO:0045684)	0.0178601	0.0951482
Protein O-linked Glycosylation Via Threonine (GO:0018243)	0.0178601	0.0951482
Biomineral Tissue Development (GO:0031214)	0.0178601	0.0951482
Apical Protein Localization (GO:0045176)	0.0178601	0.0951482
Negative Regulation Of Transcription By Competitive Promoter Binding (GO:0010944)	0.0178601	0.0951482
Protein O-linked Glycosylation Via Serine (GO:0018242)	0.0178601	0.0951482
Negative Regulation Of Protein Autophosphorylation (GO:0031953)	0.0178601	0.0951482
Vasoconstriction (GO:0042310)	0.0178601	0.0951482
Negative Regulation Of Lipid Localization (GO:1905953)	0.0178601	0.0951482
Positive Regulation Of Keratinocyte Migration (GO:0051549)	0.0178601	0.0951482
Regulation Of Long-Term Synaptic Depression (GO:1900452)	0.0178601	0.0951482
Positive Regulation Of Kinase Activity (GO:0033674)	0.0183705	0.0951482
Regulation Of Neuron Apoptotic Process (GO:0043523)	0.0187038	0.0951482
Negative Regulation Of MAPK Cascade (GO:0043409)	0.0187038	0.0951482
Receptor-Mediated Endocytosis Of Virus By Host Cell (GO:0019065)	0.0198252	0.0951482
Monocyte Differentiation (GO:0030224)	0.0198252	0.0951482
Regulation Of Biosynthetic Process (GO:0009889)	0.0198252	0.0951482
Cellular Response To Increased Oxygen Levels (GO:0036295)	0.0198252	0.0951482
Positive Regulation Of Non-Canonical Wnt Signaling Pathway (GO:2000052)	0.0198252	0.0951482
Regulation Of Mitotic Sister Chromatid Separation (GO:0010965)	0.0198252	0.0951482
Negative Regulation Of Pathway-Restricted SMAD Protein Phosphorylation (GO:0060394)	0.0198252	0.0951482
Cellular Response To Cholesterol (GO:0071397)	0.0198252	0.0951482
Negative Regulation Of Developmental Process (GO:0051093)	0.0200624	0.0951482
Extracellular Structure Organization (GO:0043062)	0.0200624	0.0951482
Positive Regulation Of Wnt Signaling Pathway (GO:0030177)	0.0200624	0.0951482
External Encapsulating Structure Organization (GO:0045229)	0.0204084	0.0951482
Negative Regulation Of Defense Response (GO:0031348)	0.0211079	0.0951482
Regulation Of Protein Ubiquitination (GO:0031396)	0.0214614	0.0951482
Negative Regulation Of Cellular Response To Vascular Endothelial Growth Factor Stimulus (GO:1902548)	0.0217865	0.0951482
Regulation Of Cell Communication By Electrical Coupling Involved In Cardiac Conduction (GO:1901844)	0.0217865	0.0951482
Retinoic Acid Receptor Signaling Pathway (GO:0048384)	0.0217865	0.0951482
Regulation Of Adipose Tissue Development (GO:1904177)	0.0217865	0.0951482
Regulation Of Type II Interferon-Mediated Signaling Pathway (GO:0060334)	0.0217865	0.0951482
Regulation Of Ventricular Cardiac Muscle Cell Action Potential (GO:0098911)	0.0217865	0.0951482
Negative Regulation Of Voltage-Gated Potassium Channel Activity (GO:1903817)	0.0217865	0.0951482
Regulation Of Keratinocyte Migration (GO:0051547)	0.0217865	0.0951482
Negative Regulation Of Potassium Ion Transmembrane Transport (GO:1901380)	0.0217865	0.0951482
Regulation Of Fatty Acid Metabolic Process (GO:0019217)	0.0217865	0.0951482
Lipoprotein Transport (GO:0042953)	0.0217865	0.0951482
Regulation Of Protein Binding (GO:0043393)	0.0232657	0.0951482
Positive Regulation Of ERAD Pathway (GO:1904294)	0.023744	0.0951482
Lipoprotein Localization (GO:0044872)	0.023744	0.0951482
Positive Regulation Of Vasoconstriction (GO:0045907)	0.023744	0.0951482
Positive Regulation Of Regulated Secretory Pathway (GO:1903307)	0.023744	0.0951482
NADPH Regeneration (GO:0006740)	0.023744	0.0951482
Negative Regulation Of Potassium Ion Transport (GO:0043267)	0.023744	0.0951482
Negative Regulation Of Macrophage Derived Foam Cell Differentiation (GO:0010745)	0.023744	0.0951482
Negative Regulation Of Locomotion (GO:0040013)	0.023744	0.0951482
Negative Regulation Of Cardiac Muscle Hypertrophy (GO:0010614)	0.023744	0.0951482
Negative Regulation Of Substrate Adhesion-Dependent Cell Spreading (GO:1900025)	0.023744	0.0951482
Regulation Of Cell Communication By Electrical Coupling (GO:0010649)	0.023744	0.0951482
Potassium Ion Transport (GO:0006813)	0.0247527	0.0984767
Regulation Of Cell Motility (GO:2000145)	0.0251305	0.0986864
Enzyme-Linked Receptor Protein Signaling Pathway (GO:0007167)	0.0255106	0.0986864
Peptidyl-Tyrosine Autophosphorylation (GO:0038083)	0.0256977	0.0986864
Membrane Depolarization (GO:0051899)	0.0256977	0.0986864
Response To Progesterone (GO:0032570)	0.0256977	0.0986864
Smooth Muscle Contraction (GO:0006939)	0.0276476	0.100586
Positive Regulation Of Endothelial Cell Chemotaxis (GO:2001028)	0.0276476	0.100586
Regulation Of Branching Involved In Ureteric Bud Morphogenesis (GO:0090189)	0.0276476	0.100586
Regulation Of Sequestering Of Triglyceride (GO:0010889)	0.0276476	0.100586
Regulation Of Non-Canonical Wnt Signaling Pathway (GO:2000050)	0.0276476	0.100586
Negative Regulation Of mRNA Splicing, Via Spliceosome (GO:0048025)	0.0276476	0.100586
Regulation Of Endothelial Cell Chemotaxis (GO:2001026)	0.0276476	0.100586
Regulation Of Cholesterol Storage (GO:0010885)	0.0276476	0.100586
Negative Regulation Of Cell Motility (GO:2000146)	0.0290364	0.101648
Negative Regulation Of Cation Transmembrane Transport (GO:1904063)	0.0295936	0.101648
Regulation Of Rac Protein Signal Transduction (GO:0035020)	0.0295936	0.101648
Cellular Response To Sterol (GO:0036315)	0.0295936	0.101648
Cardiac Myofibril Assembly (GO:0055003)	0.0295936	0.101648
Intracellular Sterol Transport (GO:0032366)	0.0295936	0.101648
Regulation Of miRNA-mediated Gene Silencing (GO:0060964)	0.0295936	0.101648
Positive Regulation Of Mitotic Sister Chromatid Separation (GO:1901970)	0.0295936	0.101648
Negative Regulation Of mRNA Processing (GO:0050686)	0.0295936	0.101648
Potassium Ion Transmembrane Transport (GO:0071805)	0.0306628	0.101985
Protein Localization To Organelle (GO:0033365)	0.0306628	0.101985
Negative Regulation Of Cellular Biosynthetic Process (GO:0031327)	0.0306628	0.101985
Intracellular Calcium Ion Homeostasis (GO:0006874)	0.0314893	0.101985
Dicarboxylic Acid Catabolic Process (GO:0043649)	0.0315359	0.101985
Negative Regulation Of Anoikis (GO:2000811)	0.0315359	0.101985
Regulation Of B Cell Receptor Signaling Pathway (GO:0050855)	0.0315359	0.101985
Negative Regulation Of Receptor Signaling Pathway Via JAK-STAT (GO:0046426)	0.0315359	0.101985
Stabilization Of Membrane Potential (GO:0030322)	0.0315359	0.101985
Protein Kinase A Signaling (GO:0010737)	0.0315359	0.101985
Protein Localization To Cell Periphery (GO:1990778)	0.0327457	0.103604
Regulation Of Receptor Signaling Pathway Via STAT (GO:1904892)	0.0334744	0.103604
Positive Regulation Of SMAD Protein Signal Transduction (GO:0060391)	0.0334744	0.103604
Positive Regulation Of Stem Cell Differentiation (GO:2000738)	0.0334744	0.103604
Negative Regulation Of Vascular Associated Smooth Muscle Cell Proliferation (GO:1904706)	0.0334744	0.103604
Negative Regulation Of Insulin Secretion (GO:0046676)	0.0334744	0.103604
Regulation Of Mitotic Cell Cycle Spindle Assembly Checkpoint (GO:0090266)	0.0334744	0.103604
Negative Regulation Of Lipid Catabolic Process (GO:0050995)	0.0354091	0.103604
Regulation Of Epithelial Cell Differentiation (GO:0030856)	0.0354091	0.103604
Negative Regulation Of Lipid Storage (GO:0010888)	0.0354091	0.103604
Negative Regulation Of Nervous System Development (GO:0051961)	0.0354091	0.103604
Negative Regulation Of Peptide Hormone Secretion (GO:0090278)	0.0354091	0.103604
Regulation Of Lymphocyte Proliferation (GO:0050670)	0.0354091	0.103604
Intracellular Lipid Transport (GO:0032365)	0.0354091	0.103604
Regulation Of Vascular Endothelial Cell Proliferation (GO:1905562)	0.0354091	0.103604
Response To Cholesterol (GO:0070723)	0.0354091	0.103604
Positive Regulation Of Cation Transmembrane Transport (GO:1904064)	0.0354091	0.103604
Energy Reserve Metabolic Process (GO:0006112)	0.0354091	0.103604
Positive Regulation Of NF-kappaB Transcription Factor Activity (GO:0051092)	0.0370734	0.106438
Regulation Of Fibroblast Growth Factor Receptor Signaling Pathway (GO:0040036)	0.03734	0.106438
Negative Regulation Of RNA Splicing (GO:0033119)	0.03734	0.106438
Positive Regulation Of Hormone Secretion (GO:0046887)	0.03734	0.106438
NADP Metabolic Process (GO:0006739)	0.03734	0.106438
Negative Regulation Of miRNA Transcription (GO:1902894)	0.0392671	0.108612
Activation Of Adenylate Cyclase Activity (GO:0007190)	0.0392671	0.108612
Regulation Of Smooth Muscle Contraction (GO:0006940)	0.0392671	0.108612
Cellular Response To pH (GO:0071467)	0.0392671	0.108612
Response To Ketone (GO:1901654)	0.0392671	0.108612
Positive Regulation Of Protein Phosphorylation (GO:0001934)	0.0392811	0.108612
Regulation Of Anoikis (GO:2000209)	0.0411905	0.111659
Negative Regulation Of miRNA Metabolic Process (GO:2000629)	0.0411905	0.111659
Regulation Of Lipid Storage (GO:0010883)	0.0411905	0.111659
Negative Regulation Of Tumor Necrosis Factor-Mediated Signaling Pathway (GO:0010804)	0.0411905	0.111659
Negative Regulation Of Cell Migration (GO:0030336)	0.0420734	0.112985
Regulation Of Vascular Endothelial Growth Factor Receptor Signaling Pathway (GO:0030947)	0.0431101	0.112985
Negative Regulation Of Axonogenesis (GO:0050771)	0.0431101	0.112985
Cellular Response To Low-Density Lipoprotein Particle Stimulus (GO:0071404)	0.0431101	0.112985
Regulation Of Telomere Capping (GO:1904353)	0.0431101	0.112985
Placenta Development (GO:0001890)	0.0431101	0.112985
Mammary Gland Development (GO:0030879)	0.0431101	0.112985
Regulation Of Cellular Response To Transforming Growth Factor Beta Stimulus (GO:1903844)	0.045026	0.115811
Regulation Of Lipid Catabolic Process (GO:0050994)	0.045026	0.115811
Positive Regulation Of Protein Targeting To Membrane (GO:0090314)	0.045026	0.115811
Long-Chain Fatty Acid Transport (GO:0015909)	0.045026	0.115811
Cell-Cell Adhesion Via Plasma-Membrane Adhesion Molecules (GO:0098742)	0.0463424	0.118474
Positive Regulation Of BMP Signaling Pathway (GO:0030513)	0.0469382	0.118474
Mononuclear Cell Differentiation (GO:1903131)	0.0469382	0.118474
Negative Regulation Of Antigen Receptor-Mediated Signaling Pathway (GO:0050858)	0.0469382	0.118474
Extracellular Matrix Organization (GO:0030198)	0.0482893	0.118474
Regulation Of B Cell Activation (GO:0050864)	0.0488466	0.118474
Cellular Response To Hexose Stimulus (GO:0071331)	0.0488466	0.118474
Negative Regulation Of Stress Fiber Assembly (GO:0051497)	0.0488466	0.118474
Mitotic Cell Cycle Checkpoint Signaling (GO:0007093)	0.0488466	0.118474
Negative Regulation Of Response To Wounding (GO:1903035)	0.0488466	0.118474
Regulation Of Keratinocyte Proliferation (GO:0010837)	0.0488466	0.118474
Negative Regulation Of Signaling Receptor Activity (GO:2000272)	0.0488466	0.118474
Regulation Of Hippo Signaling (GO:0035330)	0.0488466	0.118474

### Sheet: B - Top 10 significant GO terms
Table of top 10 significant p-values and q-values for GO Biological Process 2023
term	p-value	q-value	overlap_genes
Regulation Of Lipid Metabolic Process (GO:0019216)	4e-06	0.002231	[CAV1, ADGRF5, PPARG, THRSP]
Regulation Of Wound Healing (GO:0061041)	0.000113	0.031259	[CADM4, CAV1, CD109]
Protein Autophosphorylation (GO:0046777)	0.000302	0.048326	[ALK, INSRR, FAM20C, AURKB]
Negative Regulation Of Receptor Signaling Pathway Via STAT (GO:1904893)	0.00035	0.048326	[CAV1, PPARG]
Negative Regulation Of Transforming Growth Factor Beta Receptor Signaling Pathway (GO:0030512)	0.000489	0.054113	[CAV1, CD109, PPARG]
Regulation Of Vascular Endothelial Growth Factor Signaling Pathway (GO:1900746)	0.000653	0.060158	[SMOC2, CADM4]
Positive Regulation Of Cholesterol Efflux (GO:0010875)	0.000878	0.063237	[CAV1, PPARG]
Regulation Of Ruffle Assembly (GO:1900027)	0.001047	0.063237	[CAV1, TACSTD2]
Sterol Transport (GO:0015918)	0.001136	0.063237	[GRAMD1B, CAV1]
Negative Regulation Of Intracellular Signal Transduction (GO:1902532)	0.001144	0.063237	[NUAK2, CAV1, PPARG, CD22]
